# Recon8D: A metabolic regulome network from oct-omics and machine learning

**DOI:** 10.1101/2024.08.17.608400

**Authors:** Ryan Schildcrout, Kirk Smith, Rupa Bhowmick, Yuntao Lu, Suraj Menon, Minali Kapadia, Emily Kurtz, Anya Coffeen-Vandeven, Srikar Nelakuditi, Sriram Chandrasekaran

## Abstract

To explore multiomic regulation of the metabolome, we used machine learning to predict metabolomic variation across ∼1000 different cancer cell lines with matched omics data from 8 biomolecular classes: genomics (copy-number and mutations), epigenomics (histone post-translational modifications (PTMs) and DNA-methylation), transcriptomics and RNA splice variants, non-coding transcriptomics (miRNA and lncRNA), proteomics, and phosphoproteomics. Overall, the metabolome is tightly associated with the transcriptome, with coding and non-coding RNAs emerging as top predictors. Peripheral metabolites are predictable via levels of corresponding enzymes, while those in central metabolism require combinatorial predictors in signaling and redox pathways, and may not reflect corresponding pathway expression. We reconstruct multiomic interaction subnetworks for highly predictable metabolites, and YAP1 signaling emerged as a top global predictor across 4 omic layers. We prioritize predictive multiomic features for single-cell and spatial metabolomics assays. Top predictors were enriched for synthetic-lethal interactions and synergistic combination therapies that target compensatory metabolic modulators.
