## Supplemental Tables 13-16 for "Recon8D: A metabolic regulome network from oct-omics and machine learning"

### Sheet: S. Table 13A
Gene-gene High Consistency Edges
Gene1	Gene2	Correlation	p_value
LRPAP1_PRO	UBP1_PRO	0.622896	2.74e-12
UBP1_PRO	LRPAP1_PRO	0.622896	2.74e-12
CRABP2_PRO	IGBP1_TRAN	0.565685	5.82e-10
IGBP1_TRAN	CRABP2_PRO	0.565685	5.82e-10
AKR7A2_SPL	FTL_PRO	0.528004	1.18e-08
FTL_PRO	AKR7A2_SPL	0.528004	1.18e-08
EPHA2_TRAN	KLF15_TRAN	0.520988	1.98e-08
KLF15_TRAN	EPHA2_TRAN	0.520988	1.98e-08
CRABP2_PRO	FERMT3_PRO	0.509835	4.42e-08
FERMT3_PRO	CRABP2_PRO	0.509835	4.42e-08
ACSF3_METH	AKR7A2_SPL	0.497981	1.01e-07
AKR7A2_SPL	ACSF3_METH	0.497981	1.01e-07
COX7A2L_TRAN	STK11IP_PRO	0.497981	1.01e-07
FASN_TRAN	UBP1_PRO	0.497981	1.01e-07
STK11IP_PRO	COX7A2L_TRAN	0.497981	1.01e-07
UBP1_PRO	FASN_TRAN	0.497981	1.01e-07
PLIN2_PRO	TAGLN_METH	0.493582	1.36e-07
TAGLN_METH	PLIN2_PRO	0.493582	1.36e-07
CCDC57_TRAN	NEK6_TRAN	0.49	1.72e-07
LMO4_TRAN	NEK6_TRAN	0.49	1.72e-07
NEK6_TRAN	CCDC57_TRAN	0.49	1.72e-07
NEK6_TRAN	LMO4_TRAN	0.49	1.72e-07
CCDC57_TRAN	LMO4_TRAN	0.49	1.72e-07
HOMER1_TRAN	IGBP1_TRAN	0.49	1.72e-07
IGBP1_TRAN	HOMER1_TRAN	0.49	1.72e-07
LMO4_TRAN	CCDC57_TRAN	0.49	1.72e-07
KDM5D_PRO	NEK6_TRAN	0.484768	2.43e-07
NEK6_TRAN	KDM5D_PRO	0.484768	2.43e-07
HMGN2_METH	LRPAP1_PRO	0.484768	2.43e-07
LRPAP1_PRO	HMGN2_METH	0.484768	2.43e-07
HBD_PRO	IMPDH1_METH	0.480835	3.14e-07
IMPDH1_METH	HBD_PRO	0.480835	3.14e-07
FAM53B_METH	GPC1_PRO	0.479592	3.4e-07
GPC1_PRO	FAM53B_METH	0.479592	3.4e-07
AGRN_PRO	H3K18ac0K23ac1_HIST	0.477186	3.96e-07
H3K18ac0K23ac1_HIST	AGRN_PRO	0.477186	3.96e-07
H3K9me3K14ac0_HIST	RPS9_CN	0.46243	9.93e-07
RPS9_CN	H3K9me3K14ac0_HIST	0.46243	9.93e-07
FERMT3_PRO	IGBP1_TRAN	0.454606	1.59e-06
H3K27me1K36me0_HIST	KATNA1_PRO	0.454606	1.59e-06
IGBP1_TRAN	FERMT3_PRO	0.454606	1.59e-06
KATNA1_PRO	H3K27me1K36me0_HIST	0.454606	1.59e-06
H3K27me0K36me3_HIST	LIAS_TRAN	0.450399	2.04e-06
LIAS_TRAN	H3K27me0K36me3_HIST	0.450399	2.04e-06
AGMAT_SPL	TCF3_METH	0.449701	2.12e-06
CTSW_CN	FRAT2_TRAN	0.449701	2.12e-06
FASN_TRAN	NR1D1_TRAN	0.449701	2.12e-06
FRAT2_TRAN	CTSW_CN	0.449701	2.12e-06
GPX8_METH	NBPF1_CN	0.449701	2.12e-06
KDM3B_PRO	NBPF1_CN	0.449701	2.12e-06
MFNG_METH	PAWR_PRO	0.449701	2.12e-06
NBPF1_CN	GPX8_METH	0.449701	2.12e-06
NBPF1_CN	KDM3B_PRO	0.449701	2.12e-06
NR1D1_TRAN	FASN_TRAN	0.449701	2.12e-06
PAWR_PRO	MFNG_METH	0.449701	2.12e-06
PTPN6_PRO	STAB1_METH	0.449701	2.12e-06
STAB1_METH	PTPN6_PRO	0.449701	2.12e-06
TCF3_METH	AGMAT_SPL	0.449701	2.12e-06
HMGN2_METH	UBP1_PRO	0.440455	3.61e-06
UBP1_PRO	HMGN2_METH	0.440455	3.61e-06
GPX8_TRAN	TJP1_METH	0.439248	3.87e-06
TJP1_METH	GPX8_TRAN	0.439248	3.87e-06
MET_PHO	STAT3_PHO	0.432128	5.75e-06
STAT3_PHO	MET_PHO	0.432128	5.75e-06
KIF1C_TRAN	TNFRSF11A_TRAN	0.431556	5.94e-06
TNFRSF11A_TRAN	KIF1C_TRAN	0.431556	5.94e-06
CD99L2_PRO	HOMER1_TRAN	0.428952	6.85e-06
EPHA2_TRAN	FTL_PRO	0.428952	6.85e-06
FTL_PRO	EPHA2_TRAN	0.428952	6.85e-06
HOMER1_TRAN	CD99L2_PRO	0.428952	6.85e-06
STAT3_PHO	WIZ_METH	0.428952	6.85e-06
WIZ_METH	STAT3_PHO	0.428952	6.85e-06
GUCA1B_TRAN	NR1D1_TRAN	0.426562	7.8e-06
NR1D1_TRAN	GUCA1B_TRAN	0.426562	7.8e-06
H3K27me0K36me3_HIST	ULBP3_TRAN	0.426006	8.04e-06
ULBP3_TRAN	H3K27me0K36me3_HIST	0.426006	8.04e-06
HEATR4_CN	ORM1_CN	0.426006	8.04e-06
ORM1_CN	HEATR4_CN	0.426006	8.04e-06
FTL_PRO	TPRA1_TRAN	0.425312	8.35e-06
TPRA1_TRAN	FTL_PRO	0.425312	8.35e-06
CPVL_PRO	VAV1_METH	0.423514	9.2e-06
HTRA4_METH	RBIS_TRAN	0.423514	9.2e-06
RBIS_TRAN	HTRA4_METH	0.423514	9.2e-06
VAV1_METH	CPVL_PRO	0.423514	9.2e-06
CCSER1_CN	YARS1_TRAN	0.422816	9.55e-06
YARS1_TRAN	CCSER1_CN	0.422816	9.55e-06
HOXA5_METH	KDM5D_PRO	0.422409	9.76e-06
KDM5D_PRO	HOXA5_METH	0.422409	9.76e-06
GPC1_PRO	IGF2BP1_PRO	0.421992	9.98e-06
GPC1_PRO	NFAT5_PRO	0.421992	9.98e-06
GPC1_PRO	NOL4_PRO	0.421992	9.98e-06
IGF2BP1_PRO	GPC1_PRO	0.421992	9.98e-06
IMPDH1_METH	ORAI3_METH	0.421992	9.98e-06
NFAT5_PRO	GPC1_PRO	0.421992	9.98e-06
NOL4_PRO	GPC1_PRO	0.421992	9.98e-06
ORAI3_METH	IMPDH1_METH	0.421992	9.98e-06
SPG21_TRAN	hsa-miR-630_MIRN	0.418255	1.22e-05
YAP1_PHO	hsa-miR-320b_MIRN	0.418255	1.22e-05
hsa-miR-320b_MIRN	YAP1_PHO	0.418255	1.22e-05
hsa-miR-630_MIRN	SPG21_TRAN	0.418255	1.22e-05
CLCF1_TRAN	S1PR4_METH	0.415497	1.41e-05
S1PR4_METH	CLCF1_TRAN	0.415497	1.41e-05
BAG5_PRO	ITSN2_PRO	0.41237	1.66e-05
ITSN2_PRO	BAG5_PRO	0.41237	1.66e-05
ANXA2R_METH	MET_PHO	0.411777	1.71e-05
ANXA2R_METH	RAC2_METH	0.411777	1.71e-05
FASN_TRAN	GUCA1B_TRAN	0.411777	1.71e-05
GUCA1B_TRAN	FASN_TRAN	0.411777	1.71e-05
MET_PHO	ANXA2R_METH	0.411777	1.71e-05
RAC2_METH	ANXA2R_METH	0.411777	1.71e-05
RAC2_METH	STAB1_METH	0.411777	1.71e-05
STAB1_METH	RAC2_METH	0.411777	1.71e-05
AGRN_PRO	LPCAT1_METH	0.409644	1.91e-05
LPCAT1_METH	AGRN_PRO	0.409644	1.91e-05
IGBP1_TRAN	SPATA31A6_CN	0.406761	2.21e-05
SPATA31A6_CN	IGBP1_TRAN	0.406761	2.21e-05
WIZ_METH	hsa-miR-1246_MIRN	0.406761	2.21e-05
hsa-miR-1246_MIRN	WIZ_METH	0.406761	2.21e-05
MAN1A1_PRO	YBX1_PHO	0.405695	2.33e-05
YBX1_PHO	MAN1A1_PRO	0.405695	2.33e-05
ADD3_TRAN	AMOTL2_TRAN	0.404237	2.51e-05
AMOTL2_TRAN	ADD3_TRAN	0.404237	2.51e-05
FASN_TRAN	hsa-miR-142-3p_MIRN	0.403582	2.6e-05
hsa-miR-142-3p_MIRN	FASN_TRAN	0.403582	2.6e-05
CHEK1_PHO	HOXA5_METH	0.401937	2.82e-05
HOXA5_METH	CHEK1_PHO	0.401937	2.82e-05

### Sheet: S. Table 13B
Gene-gene Low Consistency Edges
Gene1	Gene2	Correlation	p_value
AMOTL2_TRAN	SNX7_TRAN	0.569735	4.12e-10
SNX7_TRAN	AMOTL2_TRAN	0.569735	4.12e-10
ARRB2_METH	HTRA4_METH	0.565685	5.82e-10
HTRA4_METH	ARRB2_METH	0.565685	5.82e-10
PGK1_TRAN	TMLHE_TRAN	0.522188	1.81e-08
TMLHE_TRAN	PGK1_TRAN	0.522188	1.81e-08
FTL_PRO	TWSG1_PRO	0.507673	5.15e-08
TWSG1_PRO	FTL_PRO	0.507673	5.15e-08
ECM1_PRO	NBPF1_CN	0.497981	1.01e-07
F12_TRAN	LHPP_TRAN	0.497981	1.01e-07
LHPP_TRAN	F12_TRAN	0.497981	1.01e-07
NBPF1_CN	ECM1_PRO	0.497981	1.01e-07
ANKRD36B_CN	MAPK14_PHO	0.49	1.72e-07
COX7A2L_TRAN	H3K9me2K14ac1_HIST	0.49	1.72e-07
FAT2_PRO	H3K9me2K14ac1_HIST	0.49	1.72e-07
H3K9me2K14ac1_HIST	COX7A2L_TRAN	0.49	1.72e-07
H3K9me2K14ac1_HIST	FAT2_PRO	0.49	1.72e-07
MAPK14_PHO	ANKRD36B_CN	0.49	1.72e-07
DGAT2_TRAN	MAPK14_PHO	0.484768	2.43e-07
MAPK14_PHO	DGAT2_TRAN	0.484768	2.43e-07
HOXA5_METH	U2AF1_TRAN	0.477186	3.96e-07
U2AF1_TRAN	HOXA5_METH	0.477186	3.96e-07
ALDH1A3_PRO	KDM5D_PRO	0.462853	9.68e-07
KDM5D_PRO	ALDH1A3_PRO	0.462853	9.68e-07
H3K79me1_HIST	MKNK1_TRAN	0.458412	1.27e-06
MKNK1_TRAN	H3K79me1_HIST	0.458412	1.27e-06
MTOR_PHO	NBPF1_CN	0.455477	1.51e-06
NBPF1_CN	MTOR_PHO	0.455477	1.51e-06
CDCP2_METH	FERMT3_PRO	0.454606	1.59e-06
FERMT3_PRO	CDCP2_METH	0.454606	1.59e-06
H3K9me3K14ac0_HIST	TNFRSF12A_TRAN	0.451185	1.94e-06
TNFRSF12A_TRAN	H3K9me3K14ac0_HIST	0.451185	1.94e-06
ECM1_PRO	ZNF444_METH	0.440455	3.61e-06
ZNF444_METH	ECM1_PRO	0.440455	3.61e-06
TLE1_PRO	hsa-miR-490-5p_MIRN	0.435262	4.83e-06
hsa-miR-490-5p_MIRN	TLE1_PRO	0.435262	4.83e-06
ICOSLG_TRAN	TMEM101_TRAN	0.426562	7.8e-06
TMEM101_TRAN	ICOSLG_TRAN	0.426562	7.8e-06
CRIM1_TRAN	ORM1_CN	0.426006	8.04e-06
ORM1_CN	CRIM1_TRAN	0.426006	8.04e-06
HOXA5_METH	RAF1_PHO	0.421992	9.98e-06
RAF1_PHO	HOXA5_METH	0.421992	9.98e-06
CNTRL_PRO	PRSS2_CN	0.421992	9.98e-06
HOXA5_METH	TIMP3_CN	0.421992	9.98e-06
PRSS2_CN	CNTRL_PRO	0.421992	9.98e-06
SNX7_TRAN	STK11IP_PRO	0.421992	9.98e-06
STK11IP_PRO	SNX7_TRAN	0.421992	9.98e-06
TIMP3_CN	HOXA5_METH	0.421992	9.98e-06
PIK3CD_SPL	THOC6_METH	0.419235	1.16e-05
THOC6_METH	PIK3CD_SPL	0.419235	1.16e-05
H3K9me3K14ac0_HIST	THOC6_METH	0.413819	1.54e-05
THOC6_METH	H3K9me3K14ac0_HIST	0.413819	1.54e-05
H3K9me3K14ac0_HIST	YAP1_PHO	0.41233	1.66e-05
YAP1_PHO	H3K9me3K14ac0_HIST	0.41233	1.66e-05
ERBB2_PHO	FAM53B_METH	0.411777	1.71e-05
FAM53B_METH	ERBB2_PHO	0.411777	1.71e-05
FMNL1_METH	KLHL7_PRO	0.411777	1.71e-05
KLHL7_PRO	FMNL1_METH	0.411777	1.71e-05
FERMT3_PRO	LPA_CN	0.406761	2.21e-05
LPA_CN	FERMT3_PRO	0.406761	2.21e-05
IMPDH1_METH	PIK3CD_SPL	0.403582	2.6e-05
PIK3CD_SPL	IMPDH1_METH	0.403582	2.6e-05
H3K18ac0K23ac1_HIST	TPRA1_TRAN	0.401508	2.88e-05
TPRA1_TRAN	H3K18ac0K23ac1_HIST	0.401508	2.88e-05

### Sheet: S. Table 14
Metabolite	SL Gene 1	SL Gene 2
x3_phosphoglycerate	AKT1	ERBB2
x3_phosphoglycerate	SRC	EPHA2
x3_phosphoglycerate	ANXA2	SNX33
x3_phosphoglycerate	ERBB2	SRC
x3_phosphoglycerate	ERBB2	ESR1
alpha_glycerophosphate	ATM	SETD2
alpha_glycerophosphate	ATM	CHEK1
alpha_glycerophosphate	BRAF	CHEK1
alpha_glycerophosphate	BRAF	FLI1
x4_pyridoxate	BRAF	CHEK2
aconitate	ATM	PRKCA
adenine	AKT1	ERBB2
adenine	AKT1	JUN
adenine	ERBB2	SRC
adipate	RB1	TSC2
adipate	SETD1A	SRCAP
alpha_ketoglutarate	AKT1	MTOR
alpha_ketoglutarate	AKT1	ERBB2
alpha_ketoglutarate	AKT1	TP53
alpha_ketoglutarate	ESR1	TP53
alpha_ketoglutarate	ERBB2	TP53
alpha_ketoglutarate	ERBB2	ESR1
alpha_ketoglutarate	TP53	MTOR
alpha_ketoglutarate	TP53	TSC2
alpha_ketoglutarate	TP53	RAF1
AMP	ERBB2	ESR1
AMP	CCN1	CAVIN1
AMP	CAVIN1	LAMC1
citrate	PRKCA	EPHA2
CMP	BRAF	IGF1R
CMP	SNX7	THBS1
CMP	JUN	MAPK8
CMP	JUN	SNX7
cystathionine	BRAF	MAP2K1
cytidine	BRAF	MAP2K1
cytidine	JUN	MAPK8
cytidine	AGRN	SFN
dCMP	MAP2K1	MTOR
dCMP	RHBDF1	TNFRSF12A
DHAP_glyceraldehyde3P	CHEK2	ATR
DHAP_glyceraldehyde3P	GPX8	AXL
DHAP_glyceraldehyde3P	GPX8	CAV2
DHAP_glyceraldehyde3P	MYOF	AXL
DHAP_glyceraldehyde3P	MYOF	CCN1
erythrose_4_phosphate	AKT1	CHEK1
erythrose_4_phosphate	SRC	KIT
erythrose_4_phosphate	SRC	EPHA2
erythrose_4_phosphate	MAP2K1	WEE1
erythrose_4_phosphate	MAP2K1	STK11
erythrose_4_phosphate	CDKN2A	CHEK1
erythrose_4_phosphate	CHEK1	MAP2K1
erythrose_4_phosphate	CHEK1	SRC
erythrose_4_phosphate	WEE1	CHEK1
F1P_F6P_G1P_G6P	AURKA	MRPS5
F1P_F6P_G1P_G6P	AURKA	CHEK1
F1P_F6P_G1P_G6P	AURKA	HSPA5
F1P_F6P_G1P_G6P	CHEK1	SRC
hexoses_HILICNeg_	ERBB2	ESR1
glucuronate	ITGA3	NCEH1
glucuronate	MYOF	TNFAIP2
glucuronate	EGFR	ERBB2
glucuronate	EGFR	PARP1
glucuronate	EGFR	MTOR
glucuronate	EGFR	SRC
glucuronate	EGFR	F3
glucuronate	ERBB2	PARP1
glucuronate	ERBB2	SRC
glucuronate	ERBB2	ESR1
glucuronate	MTOR	PARP1
glutathioneReduced	ALDH3A1	SLC7A11
GMP	MYOF	CCN1
GMP	SNX7	THBS1
guanosine	AKT1	JUN
hippurate	GPX8	PPP2R3A
hippurate	MYOF	PPP2R3A
hippurate	MYOF	CCN1
hippurate	JUN	MAPK8
hypoxanthine	AKT1	BRAF
hypoxanthine	YAP1	PTPN14
hypoxanthine	ANLN	MET
inosine	AKT1	ERBB2
inosine	AKT1	BCL2
inosine	ERBB2	BCL2
inosine	ERBB2	ESR1
kynurenine	AKT1	BRAF
kynurenine	BRAF	CHEK2
lactate	GPX8	CAV2
lactate	AKT1	BRAF
lactate	CAV1	MYB
malate	AKT1	MAPK8
NAD	ATR	NAMPT
NADP	BRAF	CHEK1
NADP	BRAF	MAP2K1
NADP	ALDH3A1	SLC7A11
NADP	CDKN2A	CHEK1
NADP	ERBB2	SRC
NADP	CHEK1	MAP2K1
NADP	CHEK1	SRC
oxalate	CHEK2	MTOR
oxalate	MDM2	MTOR
oxalate	PRKCA	EPHA2
oxalate	MAP2K1	MTOR
pantothenate	BRAF	MAP2K1
PEP	AKT1	JUN
sorbitol	MYOF	AGRN
sorbitol	MYOF	CCN1
sorbitol	BRAF	HRAS
sorbitol	CTNNA1	HRAS
sorbitol	GABRA6	HRAS
sorbitol	HRAS	MAPK8
succinate_methylmalonate	CHEK2	MTOR
succinate_methylmalonate	AKT1	MTOR
succinate_methylmalonate	AKT1	BRAF
succinate_methylmalonate	BRAF	CHEK2
thymine	PARD6A	EPHA2
UMP	SNX7	THBS1
UDP_galactose_UDP_glucose	AKT1	CASP9
uracil	PRKCA	EPHA2
uracil	SRC	EPHA2
uracil	ERBB2	SRC
uracil	MTOR	RPS6KB1
urate	MYOF	AGRN
urate	CAV1	MYB
urate	ERBB2	ESR1
uridine	BRAF	MAP2K1
xanthine	PRKCA	EPHA2
xanthine	EPHA2	PLCD3
xanthine	ERBB2	ESR1
xanthine	MET	MTOR
taurocholate	CHEK2	ERBB2
taurocholate	CHEK2	CHEK1
taurocholate	AKT1	CHEK1
taurocholate	AKT1	ERBB2
taurocholate	AKT1	BRAF
taurocholate	BRAF	CHEK1
taurocholate	BRAF	CHEK2
glycodeoxycholate_glycochenodeoxycholate	JUN	SNX7
glycodeoxycholate_glycochenodeoxycholate	CSK	ERBB2
glycodeoxycholate_glycochenodeoxycholate	AMOTL2	PPP2R3A
x6_phosphogluconate	CHEK2	MTOR
x6_phosphogluconate	STAT3	TP53
x6_phosphogluconate	AKT1	MTOR
x6_phosphogluconate	AKT1	TP53
x6_phosphogluconate	ABCC10	PDPK1
x6_phosphogluconate	FBXO32	TP53
x6_phosphogluconate	MAP2K1	MTOR
x6_phosphogluconate	TP53	PDPK1
x6_phosphogluconate	TP53	CHEK2
x6_phosphogluconate	TP53	MTOR
x6_phosphogluconate	TP53	TSC2
x6_phosphogluconate	TP53	RAF1
alpha_hydroxybutyrate	SRC	EPHA2
inositol	BRAF	EGFR
inositol	BRAF	IGF1R
inositol	EGFR	STAT3
inositol	EGFR	MTOR
inositol	IGF1R	MTOR
inositol	ATR	NAMPT
inositol	ATR	MTOR
malondialdehyde	CHEK2	ATR
malondialdehyde	AKT1	MAPK8
malondialdehyde	MAPK14	MAPK8
glycine	BRAF	CHEK1
glycine	CHEK1	ATR
alanine	BRAF	IGF1R
alanine	IGF1R	MTOR
serine	BRAF	CHEK1
serine	BRAF	IGF1R
serine	CHEK1	IGF1R
threonine	BRAF	MAP2K1
threonine	ACAP1	MAP4K1
threonine	JUN	VAV1
methionine	SRC	EPHA2
aspartate	AKT1	JUN
glutamate	EGFR	ERBB3
glutamate	EGFR	ERBB2
glutamate	ERBB2	ESR1
glutamine	CHEK1	MTOR
glutamine	CHEK1	SRC
arginine	SRC	EPHA2
arginine	ERBB2	PLCG1
arginine	ERBB2	SRC
arginine	PLK2	EPHA2
leucine	SRC	EPHA2
isoleucine	BRAF	IGF1R
isoleucine	SRC	EPHA2
isoleucine	IGF1R	SRC
tyrosine	ERBB2	ESR1
tryptophan	AKT1	ERBB2
tryptophan	AKT1	BRAF
tryptophan	TJP1	PTK2
proline	ERBB2	ESR1
cis_trans_hydroxyproline	BRAF	CHEK1
cis_trans_hydroxyproline	BRAF	MAP2K1
cis_trans_hydroxyproline	BRAF	IGF1R
cis_trans_hydroxyproline	CHEK1	IGF1R
cis_trans_hydroxyproline	CHEK1	MAP2K1
citrulline	CSK	ERBB2
x5_HIAA	EGFR	OSMR
serotonin	AKT1	JUN
serotonin	AKT1	MAPK8
serotonin	JUN	MAPK8
GABA	SRC	EPHA2
GABA	MAP3K1	IL6ST
acetylglycine	EPHA2	CAVIN1
dimethylglycine	WWTR1	PRSS23
dimethylglycine	ERBB2	ESR1
dimethylglycine	CSK	CTDSPL
dimethylglycine	CSK	ERBB2
SDMA_ADMA	MTOR	RPS6KB1
SDMA_ADMA	MTOR	SMAD4
NMMA	PRKCA	EPHA2
NMMA	MTOR	RPS6KB1
NMMA	MTOR	SMAD4
allantoin	PRKCA	EPHA2
allantoin	ERBB2	ESR1
allantoin	MTOR	SMAD4
anthranilicAcid	CHEK2	ERBB2
kynurenicAcid	PRKCA	EPHA2
kynurenicAcid	ERBB2	ESR1
kynurenicAcid	MTOR	SMAD4
kynurenicAcid	ATR	MTOR
x5_adenosylhomocysteine	AKT1	IGF1R
x5_adenosylhomocysteine	BTF3	EIF3D
x5_adenosylhomocysteine	AMOTL2	PPP2R3A
carnosine	ERBB2	ESR1
N_carbamoyl_beta_alanine	MDM2	MTOR
N_carbamoyl_beta_alanine	CDKN2A	DCK
niacinamide	CHEK2	ATR
betaine	MARVELD3	CHDH
choline	MDM2	RAD9A
alpha_glycerophosphocholine	AKT1	ERBB2
alpha_glycerophosphocholine	ERBB2	ESR1
acetylcholine	AKT1	JUN
creatinine	PRKCA	EPHA2
creatinine	SRC	EPHA2
creatinine	ERBB2	SRC
creatinine	ERBB2	ESR1
creatinine	CHEK1	SRC
thyroxine	MYOF	CCN1
thyroxine	ERBB2	SRC
trimethylamine_N_oxide	PRKCA	EPHA2
trimethylamine_N_oxide	SRC	EPHA2
trimethylamine_N_oxide	MET	MTOR
trimethylamine_N_oxide	HSP90AA1	ATR
trimethylamine_N_oxide	CHEK1	MET
trimethylamine_N_oxide	CHEK1	MTOR
trimethylamine_N_oxide	CHEK1	ATR
trimethylamine_N_oxide	CHEK1	SRC
trimethylamine_N_oxide	ATR	MTOR
thymidine	CHEK2	CHEK1
thymidine	AKT1	CHEK1
thymidine	CDC25A	CHEK1
thymidine	CDC25A	CHEK2
thymidine	CHEK1	MET
xanthosine	PRKCA	EPHA2
x2_deoxycytidine	BRAF	FLI1
cAMP	EEF1D	PYCR3
cotinine	SRC	EPHA2
cotinine	MAP2K1	PIK3R1
pipecolicAcid	ATM	PRKCA
pipecolicAcid	PDPK1	SLC29A1
pyroglutamicAcid	GPX8	NUAK1
pyroglutamicAcid	ERBB2	SRC
pyroglutamicAcid	MTOR	RPS6KB1
x1_methylnicotinamide	MET	RAI14
butyrobetaine	ERBB2	ESR1
putrescine	CHEK2	MTOR
putrescine	MTOR	RPS6KB1
methionineSulfoxide	BRAF	CHEK1
methionineSulfoxide	BRAF	MAP2K1
methionineSulfoxide	CHEK1	MLH1
methionineSulfoxide	CHEK1	ATR
methionineSulfoxide	CHEK1	MAP2K1
methionineSulfoxide	CHEK1	SRC
carnitine	AKT1	MTOR
carnitine	AKT1	JUN
acetylcarnitine	BRAF	IGF1R
acetylcarnitine	ADGRG6	ARHGEF5
butyrylcarnitine_isobutyrylcarnitine	ATM	IGF1R
valerylcarnitine_isovalerylcarnitine_2_methylbutyroylcarnitine	ACY1	ERBB3
valerylcarnitine_isovalerylcarnitine_2_methylbutyroylcarnitine	ERBB2	TPD52L1
valerylcarnitine_isovalerylcarnitine_2_methylbutyroylcarnitine	ERBB2	ESR1
hexanoylcarnitine	EGFR	ERBB3
hexanoylcarnitine	EGFR	ERBB2
heptanoylcarnitine	AKT1	ERBB2
lauroylcarnitine	ERBB2	FASN
lauroylcarnitine	ERBB2	SRC
myristoylcarnitine	CHEK2	ERBB2
myristoylcarnitine	CHEK2	ATR
myristoylcarnitine	BRAF	CHEK2
myristoylcarnitine	BRAF	NRAS
myristoylcarnitine	SRC	TNFRSF10B
myristoylcarnitine	CNTNAP1	NRAS
myristoylcarnitine	ERBB2	SRC
palmitoylcarnitine	CHEK2	ERBB2
palmitoylcarnitine	CHEK2	ATR
palmitoylcarnitine	BRAF	CHEK2
palmitoylcarnitine	BRAF	NRAS
palmitoylcarnitine	ERBB2	SRC
palmitoylcarnitine	NRAS	THOC1
stearoylcarnitine	PRKCA	EPHA2
stearoylcarnitine	SRC	EPHA2
stearoylcarnitine	ERBB2	SRC
oleylcarnitine	ATM	MTOR
oleylcarnitine	ATM	PRKCA
oleylcarnitine	ERBB2	SRC
oleylcarnitine	ATR	ATM
oleylcarnitine	ATR	MTOR
arachidonyl_carnitine	GPX8	CAV2
arachidonyl_carnitine	BRAF	MAP2K1
arachidonyl_carnitine	SRC	EPHA2
arachidonyl_carnitine	MAP2K1	MTOR
arachidonyl_carnitine	ERBB2	SRC
arachidonyl_carnitine	MET	MTOR
beta_alanine	RB1	CDKN2A
beta_alanine	PRKCA	EPHA2
C14_0LPC	PRKCA	EPHA2
C14_0LPC	BRAF	CHEK2
C14_0LPC	BRAF	STARD13
C14_0LPC	CDKN1A	PRKCD
C14_0LPC	EPHA2	S100A2
C16_1LPC	CHEK2	ERBB2
C16_1LPC	CHEK2	ATR
C16_1LPC	TLK1	ATR
C16_0LPC	CHEK2	ERBB2
C16_0LPC	BRAF	CHEK2
C18_0LPC	CHEK2	MYC
C18_0LPC	BRAF	CHEK2
C18_0LPC	BRAF	MYC
C18_0LPC	MYC	PEA15
C18_0LPC	ERBB3	MYC
C18_0LPC	HDAC9	MYC
C20_4LPC	PRKCA	EPHA2
C20_4LPC	VAV1	EPHA2
C20_4LPC	PLCG2	EPHA2
C20_3LPC	GPRC5A	MET
C22_6LPC	RB1	TSC2
C22_6LPC	BRAF	MYC
C22_6LPC	MYC	RB1
C16_0LPE	BRAF	CHEK2
C18_1LPE	VCL	S100A2
C18_1LPE	ERBB2	SRC
C18_0LPE	CHEK2	MTOR
C18_0LPE	CHEK2	NF1
C20_4LPE	SRC	EPHA2
C20_4LPE	CHEK1	SRC
C22_6LPE	SRC	EPHA2
C22_6LPE	MET	MTOR
C32_2PC	PRKCA	EPHA2
C32_2PC	PLCG2	EPHA2
C32_1PC	PRKCA	EPHA2
C32_1PC	PLCG2	EPHA2
C32_1PC	JUN	SMAD3
C32_1PC	JUN	SNX7
C32_0PC	MAP2K1	MTOR
C32_0PC	PLCG2	EPHA2
C32_0PC	MTOR	SMAD4
C34_4PC	NAMPT	TRMT5
C34_4PC	EPHA2	S100A2
C34_4PC	MET	UPP1
C34_2PC	AKT1	ERBB2
C34_2PC	AKT1	JUN
C34_2PC	PRKCA	EPHA2
C34_2PC	PLCG2	EPHA2
C34_2PC	ERBB2	ESR1
C34_1PC	PLCG2	EPHA2
C34_1PC	GRB2	EPHA2
C34_1PC	GRB2	STMN1
C36_4PC_A	PRKCA	EPHA2
C36_4PC_B	PRKCA	EPHA2
C36_3PC	MYC	PTK2
C36_3PC	ERBB3	MYC
C36_3PC	TIE1	MYC
C36_3PC	PLCG2	EPHA2
C36_3PC	JUN	MYC
C36_3PC	MTOR	MYC
C38_6PC	AKT1	MTOR
C38_6PC	AKT1	GPX1
C38_6PC	AKT1	FASN
C38_6PC	AKT1	JUN
C38_6PC	PRKCA	EPHA2
C38_6PC	DCK	GPX1
C38_6PC	MAP2K1	MTOR
C38_5PC	PRKCA	EPHA2
C38_5PC	SRC	EPHA2
C38_4PC	PRKCA	EPHA2
C38_4PC	EPHA2	PLCD3
C38_4PC	ERBB2	ESR1
C38_4PC	TEAD3	LMNA
C40_6PC	AKT1	ERBB2
C40_6PC	AKT1	SMAD4
C40_6PC	PRKCA	EPHA2
C40_6PC	ERBB2	ESR1
C40_6PC	RHBDF1	TNFRSF12A
C16_1SM	JUN	MAPK8
C16_1SM	HGF	MET
C16_1SM	MET	RAI14
C16_0SM	AKT1	ERBB2
C18_2SM	SRC	EPHA2
C18_2SM	EPHA2	PLCD3
C18_2SM	CORO1A	PAK2
C18_2SM	HRAS	PIN1
C18_2SM	HRAS	MTOR
C18_2SM	IGF1R	MTOR
C18_2SM	IGF1R	SRC
C18_1SM	CHEK2	MYC
C18_1SM	AKT1	IGF1R
C18_1SM	ITGB5	MYC
C18_0SM	AKT1	MTOR
C18_0SM	ERBB3	SLC16A1
C18_0SM	MAP2K1	MTOR
C22_1SM	PRKCA	EPHA2
C22_1SM	PLCG2	EPHA2
C22_1SM	ARHGAP29	SNX7
C22_1SM	ERBB2	ESR1
C22_1SM	JUN	SNX7
C22_0SM	AKT1	ERBB2
C22_0SM	AKT1	JUN
C22_0SM	ERBB2	ESR1
C34_2DAG	AKT1	MTOR
C34_1DAG	CHEK2	MTOR
C34_1DAG	CHEK2	ERBB2
C34_1DAG	MDM2	MTOR
C34_1DAG	ERBB2	FASN
C36_2DAG	SRC	EPHA2
C36_2DAG	IGF1R	SRC
C36_1DAG	EIF4EBP1	MYC
C36_1DAG	PLOD1	CALU
C36_1DAG	GPRC5A	MET
C36_1DAG	ERBB2	MYC
C36_1DAG	MET	MTOR
C36_1DAG	MTOR	RPS6KB1
C36_1DAG	MTOR	MYC
C14_0CE	CRTAP	MSRB3
C14_0CE	BRAF	CHEK1
C16_1CE	CRTAP	MSRB3
C18_1CE	MET	MTOR
C18_1CE	MET	SMAD4
C18_1CE	MTOR	RPS6KB1
C18_1CE	MTOR	SMAD4
C18_0CE	YAP1	PTPN14
C20_5CE	GPX8	PPP2R3A
C20_5CE	GPX8	S100A2
C20_5CE	PRKCA	EPHA2
C20_5CE	EPHA2	S100A2
C20_4CE	SRC	EPHA2
C20_4CE	ERBB2	SRC
C22_6CE	GPX8	AXL
C22_6CE	CRTAP	MSRB3
C22_6CE	ITGB1	RET
C46_2TAG	GPX8	CAVIN1
C46_2TAG	GPX8	AXL
C46_2TAG	GPX8	CAV2
C46_2TAG	CRTAP	CAVIN1
C46_2TAG	PRKCA	EPHA2
C46_2TAG	EPHA2	CAVIN1
C46_2TAG	ERBB2	FASN
C46_2TAG	ATR	MTOR
C46_1TAG	GPX8	AXL
C46_1TAG	AXL	ERBB3
C46_1TAG	CD151	SERINC3
C46_1TAG	ERBB2	FASN
C46_1TAG	ATR	MTOR
C46_0TAG	GPX8	SNX24
C46_0TAG	GPX8	CAVIN1
C46_0TAG	GPX8	AXL
C46_0TAG	BRAF	MAP2K1
C48_3TAG	PRKCA	EPHA2
C48_3TAG	AXL	ERBB3
C48_2TAG	PRKCA	EPHA2
C48_2TAG	ERBB2	FASN
C48_1TAG	CHEK2	MTOR
C48_1TAG	CHEK2	MYC
C48_1TAG	BRAF	CHEK2
C48_1TAG	BRAF	MYC
C48_1TAG	AXL	ERBB3
C48_1TAG	HK1	MYC
C48_1TAG	ERBB3	MYC
C48_1TAG	ITGB1	MYC
C48_1TAG	MTOR	MYC
C48_0TAG	MYOF	AXL
C48_0TAG	BRAF	MYC
C48_0TAG	BRAF	MAP2K1
C48_0TAG	ITGB1	MYC
C50_3TAG	PRKCA	EPHA2
C50_3TAG	SRC	EPHA2
C50_3TAG	ERBB2	SRC
C50_2TAG	PRKCA	EPHA2
C50_2TAG	SRC	EPHA2
C50_1TAG	CHEK2	MYC
C50_1TAG	BRAF	EGFR
C50_1TAG	BRAF	CHEK2
C50_1TAG	BRAF	MYC
C50_1TAG	EGFR	MYC
C50_1TAG	EGFR	PRKCA
C50_1TAG	ITGB1	MYC
C50_0TAG	BRAF	MYC
C50_0TAG	ERBB3	MYC
C50_0TAG	ITGB1	MYC
C52_5TAG	GPX8	PPP2R3A
C52_5TAG	AKT1	BRAF
C52_5TAG	PRKCA	EPHA2
C52_5TAG	SRC	EPHA2
C52_4TAG	GPX8	CAV2
C52_4TAG	PRKCA	EPHA2
C52_4TAG	BRAF	IGF1R
C52_4TAG	SRC	EPHA2
C52_4TAG	IGF1R	SRC
C52_4TAG	PLK2	EPHA2
C52_3TAG	PRKCA	EPHA2
C52_3TAG	BRAF	IGF1R
C52_3TAG	SRC	EPHA2
C52_3TAG	CCN1	CAPN2
C52_3TAG	CCN1	SLC12A4
C52_3TAG	IGF1R	SRC
C52_2TAG	BRAF	EGFR
C52_2TAG	CCN1	SLC12A4
C52_1TAG	AKT1	CHEK1
C52_1TAG	AKT1	BRAF
C52_1TAG	IL6ST	PLK2
C52_1TAG	BRAF	CHEK1
C52_1TAG	BRAF	MAP2K1
C52_1TAG	CHEK1	MAP2K1
C54_7TAG	GPX8	PPP2R3A
C54_7TAG	ERBB2	SRC
C54_5TAG	BRAF	EGFR
C54_5TAG	BRAF	IGF1R
C54_5TAG	EGFR	STAT3
C54_5TAG	EGFR	SRC
C54_5TAG	EGFR	PRKCA
C54_5TAG	IGF1R	SRC
C54_4TAG	ITGA3	SDC4
C54_4TAG	BRAF	IGF1R
C54_4TAG	SRC	EPHA2
C54_4TAG	IGF1R	MTOR
C54_4TAG	IGF1R	SRC
C54_4TAG	PLK2	EPHA2
C54_3TAG	SRC	EPHA2
C54_2TAG	AKT1	BRAF
C54_2TAG	EIF4EBP1	MYC
C54_2TAG	BRAF	MYC
C54_2TAG	COL12A1	FSTL1
C54_1TAG	ERBB3	MYC
C56_8TAG	PRKCA	EPHA2
C56_8TAG	MAP2K1	MTOR
C56_8TAG	ATR	MTOR
C56_2TAG	MYC	RB1
C56_2TAG	ERBB2	MYC
C56_2TAG	ERBB2	ESR1
C58_7TAG	CHEK1	MTOR

### Sheet: S. Table 15A
DrugCombDB ID	Drug 1	Drug 2	Cell line	Bliss Interaction Score	Interaction outcome	Associated Metabolite
1400	SUNITINIB	DASATINIB	A2058	17.11	synergy	thymine
1401	SUNITINIB	DASATINIB	A2058	13.8	synergy
1402	SUNITINIB	DASATINIB	A2058	18.35	synergy
1403	SUNITINIB	DASATINIB	A2058	21.37	synergy
3134	SUNITINIB	DASATINIB	A2780	13.15	synergy
3135	SUNITINIB	DASATINIB	A2780	13.92	synergy
3136	SUNITINIB	DASATINIB	A2780	15.38	synergy
3137	SUNITINIB	DASATINIB	A2780	16.22	synergy
4779	SUNITINIB	DASATINIB	A375	15.02	synergy
4780	SUNITINIB	DASATINIB	A375	10.65	synergy
4781	SUNITINIB	DASATINIB	A375	14.61	synergy
4782	SUNITINIB	DASATINIB	A375	16.53	synergy
6118	SUNITINIB	DASATINIB	A427	4.37	synergy
6119	SUNITINIB	DASATINIB	A427	6	synergy
6120	SUNITINIB	DASATINIB	A427	8.26	synergy
7549	SUNITINIB	DASATINIB	CAOV3	-4.02	antagonism
7550	SUNITINIB	DASATINIB	CAOV3	-3.94	antagonism
9227	SUNITINIB	DASATINIB	COLO320DM	15.55	synergy
9228	SUNITINIB	DASATINIB	COLO320DM	13.29	synergy
9229	SUNITINIB	DASATINIB	COLO320DM	14.96	synergy
9230	SUNITINIB	DASATINIB	COLO320DM	18.41	synergy
10711	SUNITINIB	DASATINIB	DLD1	11.99	synergy
10712	SUNITINIB	DASATINIB	DLD1	12.13	synergy
10713	SUNITINIB	DASATINIB	DLD1	15.16	synergy
10714	SUNITINIB	DASATINIB	DLD1	18.77	synergy
12082	SUNITINIB	DASATINIB	EFM192B	4.17	synergy
1547	VINBLASTINE	SORAFENIB	A2058	16.85	synergy	guanosine
1548	VINBLASTINE	SORAFENIB	A2058	15.5	synergy
1549	VINBLASTINE	SORAFENIB	A2058	17.34	synergy
1550	VINBLASTINE	SORAFENIB	A2058	15.75	synergy
3311	VINBLASTINE	SORAFENIB	A2780	4.01	synergy
3312	VINBLASTINE	SORAFENIB	A2780	4.28	synergy
3313	VINBLASTINE	SORAFENIB	A2780	6.6	synergy
3314	VINBLASTINE	SORAFENIB	A2780	6.66	synergy
4919	VINBLASTINE	SORAFENIB	A375	9.16	synergy
4920	VINBLASTINE	SORAFENIB	A375	8.55	synergy
4921	VINBLASTINE	SORAFENIB	A375	9.13	synergy
4922	VINBLASTINE	SORAFENIB	A375	9.48	synergy
7697	VINBLASTINE	SORAFENIB	CAOV3	5.81	synergy
7698	VINBLASTINE	SORAFENIB	CAOV3	5.92	synergy
7699	VINBLASTINE	SORAFENIB	CAOV3	6.42	synergy
9383	VINBLASTINE	SORAFENIB	COLO320DM	4.56	synergy
9384	VINBLASTINE	SORAFENIB	COLO320DM	6.55	synergy
9385	VINBLASTINE	SORAFENIB	COLO320DM	5.97	synergy
10859	VINBLASTINE	SORAFENIB	DLD1	7.92	synergy
10860	VINBLASTINE	SORAFENIB	DLD1	9.64	synergy
10861	VINBLASTINE	SORAFENIB	DLD1	14.83	synergy
10862	VINBLASTINE	SORAFENIB	DLD1	13.04	synergy
12207	VINBLASTINE	SORAFENIB	EFM192B	7.36	synergy
12208	VINBLASTINE	SORAFENIB	EFM192B	3.94	synergy
12209	VINBLASTINE	SORAFENIB	EFM192B	8.6	synergy
12210	VINBLASTINE	SORAFENIB	EFM192B	6.95	synergy
768	LAPATINIB	SORAFENIB	A2058	20.55	synergy	inosine
769	LAPATINIB	SORAFENIB	A2058	17.2	synergy
770	LAPATINIB	SORAFENIB	A2058	19.17	synergy
771	LAPATINIB	SORAFENIB	A2058	28.75	synergy
1315	PACLITAXEL	LAPATINIB	A2058	3.37	synergy
1327	PACLITAXEL	SORAFENIB	A2058	3.61	synergy
2428	LAPATINIB	SORAFENIB	A2780	7.86	synergy
2429	LAPATINIB	SORAFENIB	A2780	7.09	synergy
2430	LAPATINIB	SORAFENIB	A2780	7.14	synergy
2431	LAPATINIB	SORAFENIB	A2780	8.46	synergy
3033	PACLITAXEL	LAPATINIB	A2780	5.87	synergy
3034	PACLITAXEL	LAPATINIB	A2780	6.47	synergy
3035	PACLITAXEL	LAPATINIB	A2780	3.44	synergy
3036	PACLITAXEL	LAPATINIB	A2780	4.24	synergy
3052	PACLITAXEL	SORAFENIB	A2780	3.81	synergy
3053	PACLITAXEL	SORAFENIB	A2780	5.76	synergy
3054	PACLITAXEL	SORAFENIB	A2780	4.74	synergy
4117	LAPATINIB	SORAFENIB	A375	8.33	synergy
4118	LAPATINIB	SORAFENIB	A375	5.62	synergy
4119	LAPATINIB	SORAFENIB	A375	10.67	synergy
4120	LAPATINIB	SORAFENIB	A375	12.62	synergy
4690	PACLITAXEL	LAPATINIB	A375	19.49	synergy
4691	PACLITAXEL	LAPATINIB	A375	16.91	synergy
4692	PACLITAXEL	LAPATINIB	A375	17.46	synergy
4693	PACLITAXEL	LAPATINIB	A375	17.7	synergy
4710	PACLITAXEL	SORAFENIB	A375	7.05	synergy
726	LAPATINIB	DASATINIB	A2058	7.77	synergy	xanthine
727	LAPATINIB	DASATINIB	A2058	18.21	synergy
728	LAPATINIB	DASATINIB	A2058	9.18	synergy
729	LAPATINIB	DASATINIB	A2058	14.93	synergy
1400	SUNITINIB	DASATINIB	A2058	17.11	synergy
1401	SUNITINIB	DASATINIB	A2058	13.8	synergy
1402	SUNITINIB	DASATINIB	A2058	18.35	synergy
1403	SUNITINIB	DASATINIB	A2058	21.37	synergy
1416	SUNITINIB	LAPATINIB	A2058	22.43	synergy
1417	SUNITINIB	LAPATINIB	A2058	20.97	synergy
1418	SUNITINIB	LAPATINIB	A2058	32.7	synergy
1419	SUNITINIB	LAPATINIB	A2058	26.64	synergy
2380	LAPATINIB	DASATINIB	A2780	19.63	synergy
2381	LAPATINIB	DASATINIB	A2780	18.88	synergy
2382	LAPATINIB	DASATINIB	A2780	18.57	synergy
2383	LAPATINIB	DASATINIB	A2780	22.69	synergy
3134	SUNITINIB	DASATINIB	A2780	13.15	synergy
3135	SUNITINIB	DASATINIB	A2780	13.92	synergy
3136	SUNITINIB	DASATINIB	A2780	15.38	synergy
3137	SUNITINIB	DASATINIB	A2780	16.22	synergy
3150	SUNITINIB	LAPATINIB	A2780	15.87	synergy
3151	SUNITINIB	LAPATINIB	A2780	17.08	synergy
3152	SUNITINIB	LAPATINIB	A2780	18.02	synergy
3153	SUNITINIB	LAPATINIB	A2780	19.43	synergy
4076	LAPATINIB	DASATINIB	A375	-7.69	antagonism
4077	LAPATINIB	DASATINIB	A375	-8.33	antagonism

### Sheet: S.Table 15B
DrugCombDB ID	Drug 1	Drug 2	Cell line	Bliss Interaction Score	Interaction outcome	Associated Metabolite
59643	TOPIRAMATE	ZONISAMIDE	KBM-7	-26.86	antagonism	isocitrate
65059	TETRACYCLINE	TOPIRAMATE	KBM-7	-27.44	antagonism
67661	METHYCLOTHIAZIDE	TOPIRAMATE	KBM-7	-22.52	antagonism
70181	TETRACYCLINE	ZONISAMIDE	KBM-7	-22.87	antagonism
70804	ZONISAMIDE	ACETAZOLAMIDE	KBM-7	-19.34	antagonism
73817	TAMOXIFEN	TETRACYCLINE	KBM-7	-27.79	antagonism
74439	TAMOXIFEN	TOPIRAMATE	KBM-7	-25.55	antagonism
76184	TOPIRAMATE	ACETAZOLAMIDE	KBM-7	-14.96	antagonism
76963	ACETAZOLAMIDE	TETRACYCLINE	KBM-7	-15.48	antagonism
78645	METHYCLOTHIAZIDE	ZONISAMIDE	KBM-7	-9.07	antagonism
80099	METHYCLOTHIAZIDE	TETRACYCLINE	KBM-7	-9.22	antagonism
82580	TAMOXIFEN	ACETAZOLAMIDE	KBM-7	-5.35	antagonism
84101	ACETAZOLAMIDE	METHYCLOTHIAZIDE	KBM-7	12.77	synergy
84286	METHYCLOTHIAZIDE	TAMOXIFEN	KBM-7	5.7	synergy
85061	ZONISAMIDE	TAMOXIFEN	KBM-7	11.43	synergy
86233	METHYCLOTHIAZIDE	VINBLASTINE	KBM-7	3.03	synergy
86642	TETRACYCLINE	VINBLASTINE	KBM-7	3.23	synergy
88526	VINBLASTINE	TOPIRAMATE	KBM-7	3.82	synergy
92366	VINBLASTINE	ACETAZOLAMIDE	KBM-7	-5.74	antagonism
92388	ZONISAMIDE	VINBLASTINE	KBM-7	-4.78	antagonism
92784	TAMOXIFEN	VINBLASTINE	KBM-7	-3.2	antagonism
70357	DEXTROMETHORPHAN	EVEROLIMUS	KBM-7	-59.27	antagonism	fumarate
82065	BACLOFEN	TAMOXIFEN	KBM-7	-8.03	antagonism	citrate
257617	DASATINIB	TAMOXIFEN	TC-32	-5.35	antagonism
249239	DASATINIB	EVEROLIMUS	DIPG25	-5.79	antagonism	oxalate
257617	DASATINIB	TAMOXIFEN	TC-32	-5.35	antagonism

### Sheet: S.Table 16A
Drug Sensitivity AUC (CTD^2)
Metabolite	Lapatinib	p-values	Dasatinib	p-values	Erlotinib	p-values
2-deoxycytidine	0.134	0.000324	0.132	0.000274	0.171	2.19e-06
Guanosine	0.219	3.32e-09	0.089	0.0143	0.17	2.5e-06
Pantothenate	0.117	0.00168	0.095	0.00906	0.162	8.26e-06
Thymidine	0.125	0.000801	0.092	0.0108	0.114	0.00178
1-methylnicotinamide	0.187	4.98e-07	-0.161	7.59e-06	-	-
2-deoxyadenosine	0.054	0.0151	0.101	0.0052	-	-
Adenosine	0.067	0.0733	-0.014	0.709	-	-
AMP	-0.075	0.0446	0.039	0.277	-	-
Thymine	0.006	0.872	0.034	0.351	-	-
UMP	-0.064	0.0871	0.03	0.409	-	-
Uracil	0.013	0.72	0.07	0.0524	-	-
Uridine	-0.011	0.763	-0.051	0.157	-	-
Xanthine	0.093	0.013	0.042	0.25	-	-
Xanthosine	0.074	0.0475	-0.022	0.544	-	-
Cytidine	0.072	0.0537	-	-	0.165	5.17e-06
dCMP	-0.042	0.265	-	-	0.1	0.00616
Inosine	0.105	0.00513	-	-	0.147	5.07e-05
CMP	-0.063	0.0905	-	-	-	-
UDP-galactose/UDP-glucose	0.072	0.0533	-	-	-	-
2-aminoadipate	0.202	5.17e-08	-	-	-	-
3-methyladipate	-0.074	0.0488	-	-	-	-
Adenine	-	-	0.088	0.0147	-	-
GMP	-	-	0.056	0.125	-	-
Hypoxanthine	-	-	-0.024	0.507	-	-
Inosine	-	-	0.035	0.333	-	-

### Sheet: S. Table 16B
PRISM
Metabolite	Lapatinib	p-values	Everolimus	p-values	Dasatinib	p-values	Zonisamide	p-values	Erlotinib	p-values
2-deoxyadenosine	0.026	0.545	0.002	0.97	0.053	0.221	-0.02	0.649	-	-
2-deoxycytidine	0.137	0.00151	-0.086	0.0475	0.111	0.0106	0.04	0.359	-	-
Cytidine	0.153	0.000386	-	-	0.12	0.00586	-	-	0.138	0.00137
Pantothenate	0.18	2.66e-05	-	-	0.159	0.000247	-	-	0.187	1.36e-05
UMP	-0.013	0.768	-	-	0.134	0.00199	-	-	0.086	0.0458
GMP	-0.012	0.775	-	-	0.124	0.00438	-	-	-	-
1-methylnicotinamide	0.204	1.85e-06	-	-	-0.199	4.18e-06	-	-	-	-
CMP	-0.071	0.0984	-	-	0.141	0.00115	-	-	-	-
Adenosine	0.147	0.000613	-	-	-	-	-	-	0.09	0.0376
Guanosine	217	4.03e-07	-	-	-	-	-	-	0.159	0.000218
Adenine	0.037	0.392	-	-	-	-	-	-	-	-
dCMP	-0.016	0.716	-	-	-	-	-	-	-	-
Inosine	0.121	0.005	-	-	-	-	-	-	-	-
Thymidine	0.103	0.0172	-	-	-	-	-	-	-	-
Thymine	-0.068	0.116	-	-	-	-	-	-	-	-
Uracil	-0.074	0.088	-	-	-	-	-	-	-	-
Urate	0.001	0.978	-	-	-	-	-	-	-	-
Uridine	-0.016	0.714	-	-	-	-	-	-	-	-
Xanthine	-0.033	0.442	-	-	-	-	-	-	-	-
Xanthosine	-0.033	0.449	-	-	-	-	-	-	-	-
3-PG	-	-	-0.11	0.0109	-	-	-0.024	0.588	-	-
Aconitate	-	-	-0.003	0.951	-	-	-0.005	0.913	-	-
Alpha-KG	-	-	-0.091	0.0347	-	-	-0.122	0.00489	-	-
Fumarate/maleate/alpha-ketoisovalerate	-	-	-0.036	0.41	-	-	-0.016	0.722	-	-
2-aminoadipate	-	-	-0.112	0.00942	-	-	-	-	-	-
Isocitrate	-	-	-0.015	0.737	-	-	-	-	-	-
Lactate	-	-	-0.046	0.289	-	-	-	-	-	-
Lactose	-	-	-0.018	0.675	-	-	-	-	-	-
Malate	-	-	-0.047	0.283	-	-	-	-	-	-
Oxalate	-	-	0.036	0.404	-	-	-	-	-	-
AMP	-	-	-	-	0.16	0.00022	-	-	-	-
Citrate	-	-	-	-	-	-	-0.015	0.736	-	-
